# Time-course Profiling of Bovine Herpesvirus Type 1 and Host Cell Transcriptomes using Multiplatform Sequencing

**DOI:** 10.1101/2020.05.25.114843

**Authors:** Norbert Moldován, Zoltán Maróti, Gábor Torma, Gábor Gulyás, Ákos Hornyák, Zoltán Zádori, Victoria A. Jefferson, Zsolt Csabai, Miklós Boldogkői, Tibor Kalmár, Dóra Tombácz, Florencia Meyer, Zsolt Boldogkői

**Affiliations:** Department of Medical Biology, Faculty of Medicine, University of Szeged, Somogyi B. u. 4., 6720 Szeged, Hungary; Department of Pediatrics, Faculty of Medicine, University of Szeged, Somogyi B. u. 4., Szeged, H-6720, Hungary; Institute for Veterinary Medical Research, Centre for Agricultural Research, Hungarian Academy of Sciences, Hungária krt. 21, H-1143 Budapest, Hungary; Dept. of Biochemistry & Molecular Biology, Entomology & Plant Pathology, Mississippi State University, 408 Dorman Hall - Box 9655, 32 Creelman St., Starkville MS 39762, USA

**Author notes:** The first two authors contributed equally to this work. NM ZM GT GG ÁH ZZ VJ ZC MB TK DT FM ZB.

**Keywords:** herpesviruses, bovine herpesvirus type 1, long-read sequencing, direct RNA sequencing, Oxford Nanopore Technology, MinION, Illumina, LoopSeq, transcript isoforms, MDBK cells

## Abstract

Long-read sequencing (LRS) has become a standard approach for transcriptome analysis in recent years. This technology is also used for the identification and annotation of genes of various organisms, including viruses. Bovine herpesvirus type 1 (BoHV-1) is an important pathogen of cattle worldwide. However, the transcriptome of this virus is still largely unannotated. This study reports the profiling of the dynamic lytic transcriptome of BoHV-1 using two long-read sequencing (LRS) techniques, the Oxford Nanopore Technology (ONT) MinION, and the Illumina LoopSeq synthetic LRS methods, using multiple library preparation protocols. In this work, we annotated viral mRNAs and non-coding transcripts, and a large number of transcript isoforms, including transcription start and end sites, as well as splice variants of BoHV-1. Very long polycistronic and complex viral transcripts were also detected. Our analysis demonstrated an extremely complex pattern of transcriptional overlaps formed by transcriptional read-throughs or overlapping the 5’-untranslated regions of divergently-oriented transcripts. The impact of the viral infection on the host cell transcriptome was also assessed. Our results demonstrate that genes associated with antiviral response as well as viral transcription and translation are upregulated.
