## Supplementary table 3 for "Time-course Profiling of Bovine Herpesvirus Type 1 and Host Cell Transcriptomes using Multiplatform Sequencing"

### Sheet: TSS_motifs
Position	Strand	Read_Count	CAAT_Dist	CAAT_Seq	TATA_Dist	TATA_Seq	INR_Seq
469	+	1854					CTCCCACTAGC
571	+	40					CGATCGACCTG
601	+	20					TCTTTGTGTCC
751	+	14					TTTACGGCTAC
837	+	8					GACCTACACTG
927	+	24					GACCCGGCCTT
1041	+	24					ATTCTGGACCT
1791	-	46					TCCCCGGGGCC
1867	-	31					CGCGCGGTGCG
1891	-	58					TTCGTGATGTT
1954	-	83					TCGCTGGAGGA
1968	-	42					GGCGCGGGCTA
2023	-	381					GTGCTGGAAAA
2044	-	31					ATCGTGGCCAC
2211	-	42					ACCGCATGTTT
2249	-	99					CACCTGGGAGA
2268	-	38					TTCCCGAGGGC
2284	-	59					GGCGCGGAGCA
2323	-	56					GCAGCGGGCGT
2946	-	15110			30	ATAAAA	ACGGCGCCGGA
2999	+	8					TGCGCGGCAGC
3095	-	55			28	TAAAGG	ATCGTGGGGGG
3251	-	48					TCGCTGCTATA
3280	-	141					TCGCCCTCTTT
3544	-	124					CGGCCGTAGTC
3622	-	35					TGTTCGGCATT
3992	-	40					CTCACGGCCCA
4163	-	978					CCCTCAGTGTC
4292	-	11					CCGCCAAAGCC
4685	-	26					GCAACGTCGGG
4739	+	10					CCCGTGCGTGT
4848	-	28					CTCAAGGGCAT
5132	-	49					CCGCTAGCAAC
5576	+	24					GGCCCAGTCGT
5604	-	9					CACCAGGCATT
6099	+	45					AAAGCGTCAAC
6270	+	83					TCGGCCACTTT
6302	+	57					GATGTACTCGC
6672	+	9					GTTTTGTGCTC
7057	+	2886			32	ATAAAA	CCGCCAGCGCC
7122	+	20					CAGTTGTAGGA
7209	+	14					GTGGCGTACAG
7492	-	37					CTGGCAGATGT
7513	-	18					TGAGAGGCACT
7743	+	12					GCCTTGGGCAT
7969	-	45					AAGCTGCAAAA
8023	+	20			31	ATAAAA	AACACGTGTGT
8073	+	21					CCGGTGGACCC
8479	+	9	93	GACCAA			CGGCCGTGTAT
8678	-	64					CGCCCGAGTCC
8696	-	555					TGCGCGCCATC
8765	-	30					GTGACACACAC
8798	-	55					GATATGCCATT
8818	+	519					CGGCCGCCTTC
8857	+	1541					GGAGAGATCCC
8862	-	40					CCGTCGGGATC
8877	+	20933			34	GCTATA	GTTTCATCTCG
9068	-	34					GCATCGCGTCT
9090	+	106					GCAATGGACTT
9134	-	118					GCTCCGAGAGC
9151	-	38					AACCAGGGCCT
9168	+	45					TACGTGGCCCT
9222	-	2425					AGCCTAAAGCA
9231	+	22					CTCATGGGCGC
9279	+	898			32	ATAAAA	TGATTGACCGC
9279	-	109			30	TATATA	GCGGTCAATCA
9334	+	24462			32	GTATAT	CCGCTGCCTTT
9486	-	12					GACTCGTAGTC
9508	+	267					ACCACGTATAC
9689	+	83					CAGCCGGGCGT
9769	+	462					GCGCCGGGGCA
9881	+	43					GCCCTGGTGTG
9908	+	38					CAACCGAACGA
10063	+	42					GCTCCGGGCTT
10231	-	11					ATACTAGCACA
10246	-	36	135	CAATGG			CAAGCGTTTAT
10282	+	13					GCGTTGTCTTT
10334	+	1254			32	ATAAAA	CAGTCAGTGCG
10404	-	30			30	ATAAAG	GACCCGAGCAG
10459	+	10					GGTTCGCGCTG
11024	+	78					CTCTTGGCGCC
11252	-	24					GCCCCACTTCA
11833	+	52					CTTTCGACCCG
11939	+	11131			33	GTATAA	GATTTAGTTTT
11992	+	130					CGCTAGGGATG
12293	+	75					GCTATGGACAC
12374	+	14	107	CCAATC			ATCGAGGCCCT
12400	+	75	133	CCAATC			CCACCGGAGCC
12499	+	13					GCGGCGGAGCC
12546	+	38					AACCCGGGCCA
12704	+	22					GTGGTGGAGGA
12767	+	19					ATTTTGGAGGG
12784	-	25					CGCTGGGCCGC
12894	+	44					CGCATGGGCTC
13065	+	30					TAGACGGCGCA
13200	+	78					CGGTTGGGCTG
13271	+	65					TCAATGGGCTC
13288	+	62					TTACTGGCACG
13310	+	30					ATGCTGACTGC
13496	+	21					CTAGCGGGCGC
13517	+	30					GGGCCGCACCC
13610	+	39					GAAGTGGAGAC
13624	-	14			29	TAAAAG	TGGCCGAGTCC
13784	+	37					GGCGTGGGGCT
13808	+	43					CTGATGGGCAG
13883	+	15					CGCGAGGGCAC
13960	+	26					GTTCTGGGAGG
14042	+	59					GTCATGGAGCT
14115	+	49					TGCTTGGGCCG
14126	+	24					CTCGTGGACAT
14175	+	46					GCGATGGGCGG
14232	+	47					CGGCTGGGTCC
14315	+	23488			31	CTATAT	CAAGCGCCACT
14387	+	83					GAGAAGGGGTG
14684	+	22					CTGAAGGCCTC
14822	+	27					AAGCAGGACAA
14918	+	21			34	GTATAT	CCCATGGTCGA
15059	+	47					GCGGTGGGGCC
15083	+	7					CCGCCGGGCGA
15208	+	53					CGCTTGGACGG
15413	+	31					TTTACGGGGCA
15448	+	63					CAGCTGGGCGG
15567	+	87					TCGGCGGGAGC
15887	+	379					TTCGCGCCTTT
16119	+	187					CTGCTGGGCGC
16175	+	200					GACGAGGGCAA
16203	+	126					AGGCCGGGGCG
16233	+	396					ACCCCGAATCG
16325	+	100					CGCCCGGGTAA
16339	+	139					AACCCGGTCTT
16384	+	170					CGACCGGCACG
16879	+	8					CGGGTAGCCAG
16912	-	86					CCGACGGGCCC
17008	-	30					GCGACGGCATC
17077	-	91					AGGGCGGCGAG
17150	-	59					AACATGGAGCG
17192	+	67					AGGTTGGGCGG
17254	-	309					ACTCCGGGCTC
17319	-	119					GCACTGGTTCC
17403	+	32					GCTGGGGTTCG
17471	-	147					GACATGGGCAC
17539	-	47			31	CTATAT	CCCGCAACTTG
17579	-	94					GAGCTGGGCGA
17643	-	25					TCCGCGGGCCC
17699	-	49					CGCGTGGGCAG
17720	-	59					CGCCTGGAGCT
17735	+	9					CCGCCAGTGGC
17887	-	65					GCGATGGGCGA
17929	-	46					CGCCCGAGGAC
18088	-	17					CCGCTGGGACC
18154	-	11					TCGCCGAGGAG
18221	-	57					CCGCTGGGGCG
18304	-	17875					GTCGCGGCCAT
18356	+	18					TTCGTGGTCCG
19137	-	15					GCACCGGGGCG
19165	-	15					TGCGCGCACTT
19186	+	41					ACACCGCAGAC
19191	-	23					ACGTCGTCTGC
19570	-	156			40	ATAAAG	GCGTTATTTGG
20011	-	67					CCCTCGGGATT
20203	-	65					GCATCGGGCCG
20394	+	9					CAATAGGGCAT
20488	+	78					CGTGTCTTGTC
20770	+	26	103	GACCAA			TTGCCGTTGCC
20904	-	48888			30	GTATAA	GACTCGCTTTG
20955	+	16					GCAGCGGCAAA
20979	-	95					ACGCTGAGGCC
20994	-	93					GTGTCGCCGTT
21032	+	609					CGCGCGCACTA
21046	+	2624			31	CTATAA	CTCCCAATCGG
21128	+	7					ACGGCAATCGG
21166	+	20	123	CCAATC			CCGCCGGGCGT
21180	-	13					CGATCGGGGTC
21220	+	18					CTCCTGGAGCG
21236	+	34			30	TGTATA	GCGGCGACGCG
21305	-	10					CTTGAGCAGCA
21353	+	30					TCCACGGGGAC
21425	-	26			31	GTATAA	GAGGCGGCCCG
21431	+	11					GCCTCGGGCGG
21460	+	20					ACCTCGGAGGA
21475	+	12					GTGCTGGGCGC
21579	+	24					CGCGCGGGCCA
21607	-	57					CACACGCGATG
21634	+	46					TTTTTGGGCTA
21659	+	38					CCGCTGAGATG
21709	+	95					ACCGTGGCGCA
21733	+	27					GACACGGACAT
21748	+	42					CTTATGGGCTG
21772	+	21					GACGCGGCGCC
21823	+	19					TCGCTGGGGCT
21877	+	11					GACTTGCACCA
22074	+	18					GCCGGCGACCG
22130	+	38					CGATTGCGCAG
22178	-	310					GCCGCGCGTCT
22370	-	28					CTTCCAGAAGA
22423	+	27					TACTGGGACGA
22501	+	15			34	ATAAAA	CTTTCGTTGAC
22754	-	18					ACGTTGAGTAC
22789	-	15					CAGTCATATAC
22929	-	33					GCCGTGCACAC
23037	-	33					ATCGAGGGCAT
23157	-	70					CGCGCGGGCTA
23220	-	262			30	CTATAT	GTGGTGCACTC
23294	-	109					ACCTCGGGGAC
23421	-	83					TGGCTGGAGAC
23465	-	244			34	TAAATA	GCCCCGACCTA
23630	-	14392	86	GCCAAT	32	CTATAA	CTACTACTGCA
23992	-	13					AGCAAGGTCAC
24085	-	35					AACGCGCAGTT
24425	-	17					CGGACAGTACC
25027	-	23					CCGACGGGCAT
25710	-	15					AACGCGTGTAC
25944	-	33					GGGGCGGGCTG
26044	-	8					CGGCCGCGCGC
26125	-	5201			28	TAAATA	AGGTTGCCTGC
26290	+	26			28	TAAAAG	CGGTTCCCCAC
26422	-	51					CACCCGGGAGA
26553	-	28					GCCGCGGACGA
26593	-	92					GCTCCGGGGGA
26703	-	39					CGCTTGGAGCA
26883	-	21					AAGCTGGCCAG
27074	-	269					CCGCCGAGTAC
27233	-	82					TTATTGGGCTG
27475	-	75					CCCTTGGGCCG
27490	-	25					ACCCCGGGGCT
27697	-	90			31	CTATAA	GCCGAGCGGAC
27724	-	203			32	GCTATA	CCTATAACACC
27813	-	21					CCGCCGCAACC
27840	-	68					AGTTTATTGTA
27870	+	268					TGGCCATTCGC
28749	-	16					CCGCCGATACG
29140	-	36					GCCACGCAGCC
29835	-	13					GGGCCGACAGT
31044	+	174					CCCCTAGTACC
31380	+	7					GGAGCGGGCTC
31464	-	22					CGCTGGGACTT
36092	+	7					GCCGCGGGCGT
36437	+	67					GCGGCGCGCGC
37136	+	9					CTCATGGGCGC
37360	+	13					CGACTGGGACG
37829	+	23					GCCATGGAGAA
37951	+	14					CTCGTGGGGGG
38081	+	10					ATGCTGGATAC
38222	+	7					CCCGCGGCCAG
38362	+	16					CGCGCGGGCGG
38438	-	43	99	GCCAAT			GCTGGGGTCGG
39291	+	20					CAGATGGGGCC
39776	+	18					TTGGTGGGCCA
39960	+	13					ACTTTGGAGCG
40211	+	28					ATGCCGGCACC
40341	+	34					CGCGTGGGCGA
40353	+	16	97	CCAATC			TGATTGGACAC
40400	+	20					GCGGCGGAACG
40432	+	58					GTCTCGGGGTA
40557	+	76					GAAGCGGGCCG
40592	+	27					GAAGCGGGGGG
40608	+	27					GCCCCGGCCAA
40679	+	34					GGCACGGGCAT
40946	+	11					ATTGCGATCGC
40963	+	24					GCGCCGATCCG
41198	-	207					GGCCCGGCGCA
41372	-	57434					CGCTCACTCGC
41451	-	38					CTTGTGGGCGG
41505	+	258					GCGCCGGCGTA
41793	-	81					AGCACGGGCCT
41846	-	41					CGCTCGCGGCC
41880	-	19					TTCCAGGGGTA
41944	-	38					CAGCTGGGCGC
42049	-	39					GCCCTGGGACC
42089	-	29					TCGCCGGCAAC
42124	-	39					TTCCCGGAGTC
42144	+	11					CCCTCGCCCTC
42224	-	15231			35	GCTATA	GCTTCGTTCCG
42279	+	14					GGGGCGGGCCC
42349	+	312					AAAGCGCTCCT
42412	-	98					CGATCGCACAC
42434	-	13					TTTTCGGCGCG
42492	-	15					GCCGCGCGAGC
42513	-	22					AATTTGGTTCG
42738	-	167					CTCAAGGAGCT
42750	+	19					AGCTCGTCTTT
43119	-	14					CACCCGAGTCG
44170	-	180			29	TATATA	CGCGCGCGTCG
44223	+	3747			31	CTATAT	AGAATAGTTTT
44245	-	37			29	TAAAAG	AGCCCGCACAC
44303	+	42					AAGCCGACCGC
44326	+	45					TGTCCGAGACG
44480	+	22					CGACTGGGCAA
44517	+	37					GCCCCGGGGCG
44728	+	10					CCGCTGACGAG
44856	+	33					TATCTGGGCAT
44975	+	38					GTACCGGGCCT
45122	+	28					GCTGCGGGACG
45177	+	20					TGCTCGGGCTT
45204	+	44					TTCCCGGGCAA
45237	+	17					CTGCTGGACCA
45317	+	27					GCGCCGGGACG
45362	-	17			28	ATAAAG	CCGGCACCTCG
46259	+	8	136	GACCAA			GCAAAGGTTTT
46885	+	7					GCTGGGGTAGA
47334	+	837					GCGCCGAATCT
47836	-	127					CGCTGGGATCC
47875	+	27					AGTGCGCAGCG
48199	+	8					CACGTGGCCCT
49127	+	57					GCAGTGCCCTG
49176	-	83					GGTCCAGTCGC
49214	-	25					CCGGTGAGGCC
49268	+	5762			29	TAAATA	GAGCCGTGGTG
49632	+	24					GGCGCGGGGCT
50820	+	15					TACCTGGAGCG
51013	+	9					CGCTCGGCGTC
51129	+	7					ATGCAGGCCAC
51283	+	7					CGGTCGAGCAG
51493	+	18					TCTGCGGGCAG
51654	+	13					CAGACGGAGCC
51738	+	15					CGCGTGATGTT
51847	+	7					TCAGCGGGCCG
51987	+	11					TCCAAGGAGGA
52098	+	9					TACATGGCCAA
52295	+	32					GGTGTGGGCGG
52346	+	14					CACGCGGCCCG
52366	-	30					GCTGAGGCCCA
52427	+	7					CAACTGGAGCG
52614	+	51					CTGGCGCAGAC
52671	+	9					CACATGGACCT
52803	+	15					GAGCTGGAGCT
52930	+	42					CGCCTGGAGCC
53067	-	20			31	GTATAT	AATGCGGGCGG
53120	+	8			29	TATATA	GAAATAAAAGG
55133	+	10					ACGCCGTCGAC
55210	+	55					AGCGCGCACAA
55273	+	6					CTGCTCCCGCA
55390	-	25					GCGGCGGTGAC
55445	+	7893					GCGCCGTCTTT
55828	-	22					GGGGCTCGCGG
55976	+	15					GGTCCGGCTCG
56052	+	31					TACAAGGAGAA
56120	+	29					GACCTGGGCGG
56143	+	25					CGGCCATTACA
56175	+	20					CCCGTGGGCAT
56349	+	8					ACGACGGACGA
56370	+	23					GCGCTGGGCTC
56473	+	16					CGACCGGGGAC
56666	+	20					GGACTGGGTGC
56705	+	13					CAAGTGGCGCG
56811	+	11					GCGTTGCAGAA
56916	+	11					AGCTTGGAGAC
56949	+	17					GTCGTGGCCTT
57118	+	29					CCAACGGGCCC
57210	+	22					ATCCAGGACCA
57270	+	25					AACAAGGAGCG
57284	+	60					CCTGTGGGCCG
57360	+	35					ATGTTGGGGGA
57402	+	109					GGCGAGGGGCG
57504	+	42					GTGGAGGGCCA
57519	+	65					GGCGAGGACAA
57537	+	122					CTGCCGGGCCG
57597	+	44					GGCGCGGACTA
57635	+	37					GCGGCGGGTCC
57654	+	23					GAGCTGGAGGT
57675	+	50					TTTGTGGACCT
57696	+	62					GTTCTGGAGGA
57753	+	483					GACACGGGTCT
57849	+	44					AATATGGCCAT
57862	+	79					TGCGAGGGCTC
57882	+	186					TTTCAGGGCCT
57898	+	117					CCGTCGGGCAG
57924	+	119					GTGCTGGGCGC
57957	+	93					GTGTCGGGCAT
57973	+	43					CGTTTATTGCG
58002	+	110					GCCACGGGGCT
58021	+	109					TCGCCGGGCTG
58179	+	77					AAACTGGAGCA
58604	-	16					AGCTGGGACAA
58716	-	11			26	ATAAAT	CTTTTGGGGTC
58976	-	56					CCGCCGGAGGA
59027	+	93					GCTACGGCAGG
59087	-	135					GGCCCGGCCCA
59150	+	9					GCCGCGGGCGG
59199	-	19					GCTGAGGGCCG
59271	+	13					GTGGCGGGTGC
59330	-	88					TACCCGGGCGA
59385	-	105					CAACTGGGACC
59441	-	53					GGCTCGGGCTA
59542	-	62					ACCCTGGGTAC
59582	-	106					ATGCCGGGCTG
59602	-	10					CCGCCGCCGCT
59691	-	78					CAACCAGTTGG
59862	-	17843					CGTCTGCATTG
59924	-	18					GGGGAGGGGCC
60629	-	26					TATGTGGGCGG
60732	-	1328			30	ATAAAA	CGCACAAAGCG
60786	+	7					ACCGCGGAGGT
60825	-	28					TTGCTGTACTT
60936	-	31					GCGCTGCAGTA
62061	-	8					CTGTTGGCAAT
62511	+	20			33	GCTATA	AAGACGCGGTC
62879	-	672			32	GCTATA	GCCCCATTCGC
63246	-	14					TCTGAGCTTTG
63300	+	276					TGCCCAAAAGC
63401	+	33			30	TAAAAG	CCGGCGCGCAG
63543	+	14					CCGCTGGGGAG
63587	-	774					ATCGTGCGCCA
63782	+	7					GCGCTGCTGGC
64539	+	5945			31	CTATAA	CGCTCGCTGCA
65229	+	12					GGCCCGGAGCA
65601	+	13					GCGTCGTACGC
65817	+	7					GCGGAGGAGCT
66184	+	6					TCCCCGCGGAC
66360	+	13					TGCATGGCCTC
66373	+	8					TCCGCCTGGAC
66507	+	24					ATGCTGGGCCG
66584	+	22					CGGGTGGGGCG
66684	+	381					CTCCAGGGAAT
66693	-	51					GCGACGTCAAT
66852	+	36					GTTATGGACAT
66870	+	34					ATTGCGGACAA
66946	+	24					ACAGCGGGCGC
66979	+	101					CCAACGGGACG
67010	+	163					CGCCGGGCACG
67111	+	19					TGTGCAGCTCG
67235	+	16			29	ATAAAG	CACACGCGCGC
67294	+	49	92	GCCAAT	32	GTATAT	CCCTTGTGGCA
67398	-	69					GGTATTACGCC
67530	-	29					GCGCTGGGAAC
67647	-	26					ATTGTGGAGAC
67669	-	58					CTCTCGGCACA
67848	-	79	89	GCCAAT			GTACTGGGGCG
68008	-	234					GTGCCAGTTCT
68118	+	9					ACCAAGTCCCC
68158	-	72					CCACTGGGCCG
68425	-	19					GGGCTGCGGCG
68478	+	15					CGCACGGGCGC
68856	+	19					CGCACGTAGTT
68906	-	28					AGTTTGGGCTG
69088	-	2607					TTTGCGTCATT
69140	+	192					CGCCCGGGAGT
69157	-	15					CGAGCATGCTC
69421	-	422			31	GTATAA	GATTCAGCCCG
69474	+	22					GCGACGCGACG
69554	-	10					ACGCCCGCGTA
69897	+	2061			33	GTATAA	GCCGCACTGCG
69965	+	30					TACACGGGCGG
70094	+	43					CTCTTGGGCAC
70133	+	45					TTTCTGGAGCT
70196	+	18					CACGAGGGCAC
70256	+	13					CCGGTGGACCA
70288	+	23					GAAGCGGATTA
70340	+	12					GCGCTGGGACT
70583	+	9					GTCTCGGAGCT
70862	+	24					ATCTCGGGGCT
70892	+	20					ACGATGGGCAA
70946	+	47					CTGGAGGGGAC
71031	+	24					CCGTTGGGGAC
71180	+	44					CACTCGGGCAG
71294	+	34					GCCATGGGCAC
71378	+	16					GAGGCGGAGTG
71438	+	14					GACCAGGTGCG
71516	+	13					ACGCCGGAACA
71585	+	49					TTTTTGGGGCC
71600	+	20					GACGTGGAGCT
71681	+	17					ATCCCGGTGCC
71754	-	11					TGCCGGGCTCA
71788	+	23					CTTTCGGGACC
71966	+	19					TACCTGGGCAA
72089	+	27					GAGCAGGAGCA
72148	+	64					CATCTGGGACT
72167	+	7					GTGATGGCGCT
72395	+	26					GTCCCGGCCTT
72455	+	13					CCGCTGGTGCA
72641	+	11					AACATGGCCGA
72788	+	9					CTGCTGGACGG
72839	+	13					TGCCCGGACCA
72866	+	48					GGGCTGGGCCA
72920	+	29					TTTGTGGGCGC
73083	+	16					GCTTCGGGCTC
73118	+	23					GCCACGGAGAA
73206	+	26					GCGTCGGGTTT
73359	+	23					TGAACGGGGAC
73437	+	13					TCTTCGGGCCC
73476	+	17					CGCGCGGGCAG
73569	+	19					CGGCAGGCGCG
73631	+	21					GGCCAGGGCGA
73713	+	10					ACAACGGGCAG
73778	+	7					CCGGCGGAGGT
73826	+	16					GAGGTGGGCGC
74021	+	42					CGGCTGGAGGA
74071	+	12					GGTGCGGGGCT
74084	+	17					CTGCCGGTGGG
74152	+	11347			29	ATAAAA	GGGGCGCGTCA
74268	+	67					TGCGAGGGCAA
74340	+	17					TTCTCGGTCAA
74367	+	29					ACCCTGGGGCT
74568	+	15					GCGCTGGCCTC
74667	+	96					GCGCTGGGGGA
74696	+	38					CCCGCGGGCCG
74722	+	51					ACAACGGGCGC
74763	+	18					CGCGAGGGCGC
74878	+	22					AGGACGGCGTG
74904	+	138					CAGCTGGGCAG
74925	+	71					GAGGCGGGGCA
74992	+	172					TGTACGGGGCG
75008	+	116					GGCCTGGATTA
75057	+	110					CCCCTGGCGAA
75566	-	85					CGGCCGCCTTT
75837	-	13					AGCTCGGCCGC
75873	-	30					GGCCTGGAGCA
76107	-	13					ATGCAGGAGAT
76227	-	433	108	GACCAA	30	GTATAT	CGTGTGGCGGC
76278	+	113			28	TATATA	AGCCCGTCAGA
76383	-	15					ACGATAGTCGG
76631	+	8					CCTACGGGCCG
76635	-	19					CCGGCGGCCCG
77303	-	39					GCGCCAGGACC
78294	-	17					TAATCAAACAG
78348	+	123			27	ATAAAG	CTCGCGGCCAC
78441	+	1882					GGCTCATACGC
78726	+	17					ACGGAGGAGCT
78952	+	20					CCTGCGTCGCC
79143	+	11					GCCGCAGACTG
79164	+	30					GCGCCGGGCGT
79212	+	16					CAGATGGACGA
79434	+	23					GTCGCGGGGGA
79494	+	69					ATTCTGGGCTC
79945	-	32					CCGGCAGTGGT
80453	+	8					GCTGTGGTACG
80537	-	14			29	TAAATA	ACGTTTCCCGG
80593	+	452					TGCTCGTCAGT
81055	-	803			31	GTATAA	GCGCCGGCGCG
81110	+	18					AGGCCGCGCGC
81271	-	21					TCGTCAAACGC
81408	+	251					GCTCCAGAGCG
81467	+	7					CGCTCGGAGGG
82163	-	9					CCGACGAACGC
82220	+	45					CACCTGGACAT
82630	+	1646					GGTCCAGTGTG
82737	-	13					TGCCGGGAAGA
82928	+	26					GCCGCGCTCTT
83243	+	27					CCCGCGGCCAG
83627	+	16					CCTCCATCGAC
83842	+	11					GGGGTGGAGCA
83907	+	35					CGCCTGGGCGC
83964	+	67					TGACTGGCGCC
84038	+	1593					CGGGCGCTATT
84057	+	169					CACGTGGGACA
84247	+	71					CGCGCGGGGCC
84399	+	608					GTCATGGGACA
84454	+	76					GCGCCGGGGAC
84528	+	107					GCCGGGGCCGC
84778	+	30					GGGGCGGGGGT
85202	-	36					CCTTTGGAACG
85214	-	112					TGCCCGGGCCG
85327	-	220					GCTGGGGCTGT
85413	-	37					GCCGTGATGAT
85424	-	116					GCCCCGGGCGC
85674	-	20					GCGCTGGCGAC
85711	+	78					CCCCTGAGTTT
85776	+	12					ACTACGGCCGT
85815	-	126					TTTTTGGAGAC
85935	-	23					TCGCCGGGCGC
86063	-	95					CCCCCGGCGTT
86138	-	36228			31	GTATAA	TCGACGCATAA
86374	-	73					CACGAGGACGC
86432	-	54					GCCCCGCGTCG
86535	-	1566			31	GTATAT	TCGTCCACTCG
86559	-	295					ATATCGTAGTC
86693	-	117					CCGTCGCGTCC
86819	-	65					CGCCCAGCCGC
86868	-	20					TCGGCGCCGTC
86954	-	10					AGAGCACCGTC
87044	-	36					GCGACACATCG
87448	+	16					GCTGCACGCTG
87549	+	7					GCCGCGGGATT
88299	+	234					CGGCTGCAGAA
88594	-	327					AGGCCAGTGCA
88713	-	82			30	ATAAAG	CCGTTGCTGTG
88769	+	8					CGACCGCGCGC
88795	-	32					TCGGCAGAGTA
89065	+	15					TAGACAACGAC
89332	+	95					TCTTTGCCGAC
89410	+	7					TGCGCACAGAA
89467	-	39					GACGCAGTCAA
89488	+	14					CGCGCGCCTTT
89547	-	18					CCGTCGGTAAA
89569	+	257					TCCTCGGCTTT
89637	+	17					TTTCCGGGCGT
89796	+	9					AGCCTGAACCG
89857	-	38					GGGCCAATCTG
89974	+	7					TTCCCGAGAAC
90181	+	6					AGGATGGCTTT
90411	+	36					ACCGCGGGGGG
90903	-	35			31	ATAAAA	TACTCGAACTC
91411	-	693					GCGTCGGGGCC
91473	-	95					AACGCGGGAGG
91550	-	33					GCCATGGAGGA
91601	+	67					GCTTCGCATTC
91622	+	8					GCATCGCAGTC
91633	-	28					CCGAAGAAGTG
91814	-	56					CGCGAGGGCTC
91853	-	82					CTTGAGGGCTC
91879	-	27					ACGACGGACTT
91970	-	46					AGAGAGGGCGA
92093	-	3746					ACCTCGCGGAG
92183	-	28					GCTTCGGCTTC
92274	-	18					AACCAGGGCCA
92374	-	84					GTCGCGGTACA
92591	-	41			29	TAAAGG	CCGACAAGCTC
92699	+	31					TCGGAAGGCGT
93038	+	26					CTGGCAGAGCC
93699	-	25					ATCCTAAGCAC
93713	+	77					GGCTTGCACTT
93789	-	12					CTGCTGGGGGA
93867	-	22					GACCCGGGCGC
93921	+	297					CGCTCGCACTC
93973	-	561					CGAGCGTGCAG
94273	-	8					GACGCGCGTCG
94325	+	191					CAGCCGTCACA
94836	-	132					TCGCTGGAGCG
94898	-	12					TGTGCGGGATC
94972	+	48					CACTCGAGTAC
94989	+	15					CCCGTGACGGA
95069	+	118					GGGCTGGACGC
95279	+	34					GGGCCGCATTA
95314	+	18					AGGACGCCAGT
95455	+	25					TCGCCGACTTT
95488	+	29					GGTTCGTCAGG
95884	+	11					TTGACGTCTGT
95977	+	20					TCACCGGGAGC
96036	+	12					CTGATGGGCTA
96100	+	13					CCGACGGCGTC
96166	+	10					GCTTCGTGTCC
96244	+	6					GCGTCGACTAC
96481	+	2905					AGAACGTCCAC
96537	+	383					CCCCCGGGCCC
96610	+	259			32	ATAAAG	GCCCCACTGCG
97088	-	50			28	ATAAAG	TAACTGCCTCG
97558	-	14165			31	GTATAT	GTCCCGACTCG
97613	+	15			32	GTATAT	AACTCGTACAC
98163	-	2345			29	GTATAA	GCGCCGAGCAC
98336	-	27					CCTTTGGGGCG
98462	-	21					GGAGCGGGGCG
98490	-	12					CTGCTGCTTAA
98513	+	33					CGCCCAGTCCT
98596	+	7					TGGGTGGGACC
98648	+	12			28	TAAAAG	CCCGCGGCTGT
98846	-	14					AATTTGGCGTC
98919	+	9					AGTCCATTGGG
99247	-	4530			31	ATATAA	CCAGTGTATCG
99301	+	25					GCCACGGCGTA
99409	+	127			30	ATAAAA	GCCGCCTCTTC
99466	+	24					GCCAAGATGGA
99575	-	24					AACGAGCGGCA
99602	-	353			30	TATATA	CAAATATACTC
99655	+	11			30	GTATAT	CCGCCGGGGGC
99826	-	8					TCCGCGGATCG
100177	-	17					CGGGCAACGCA
100762	+	57			30	ATAAAA	CAGTTACTTTC
100872	-	12					CCCACCCACTC
101351	-	21					GCGGCAGTAAC
102144	+	12	91	GACCAA			GCTGAGGGATG
102431	-	17					CGCCTGCCCTT
102962	-	1608			30	GTATAT	TTTGTGTCGCC
103837	-	60			28	ATAAAG	CACGCGGTCCG
104777	-	16					GCGGCGCAGTG
105310	-	24					CGCTCGCCTTC
105526	-	16					CGGCCGGGCCG
108570	-	17					AAGGAGCAGAA
108790	-	400			28	TATAAG	CGACTGTACCT
108843	+	14			29	TATAAA	CAGGCGCGAAG
111380	+	68			30	TATATA	GCCCTGGGACC
111432	-	270			34	TATATA	ACGCTGGCATT
111666	+	22					ACACTGGCATT
111774	+	14					CGGGGGGAGGA
111828	+	9313			32	ATATAA	AGCCCACACAC
112146	+	110					GGCTGGGTGGG
112491	-	35					GAGCATGGCTG
112555	+	8					GGACCAGGGCG
112776	+	227					GGCCACTCGCT
112810	+	51					GCCCCGGGGCG
112962	+	9					GTCTCGGGCCC
113001	+	23					GGCCCGGGCGC
113160	+	11					TACACGGGCGC
113267	+	31					GCCCAGGGCGC
113367	+	8					GAGGAGGACGA
113409	+	8					GGCGAGGGGGC
113577	+	7					GACGTGTTCTT
113834	-	12					ACAAGGGCCGG
113880	+	11			28	ATAAAA	GCCTTGCCTCT
113927	+	7					GGGGCGGGAGG
114099	+	17					GGGGAGGGGGG
114516	-	39					CTTCCGCACAA
114618	+	162					CGGTCGGGACT
114687	-	100					CCGCCGGACTA
114710	-	233					AAGACGGCCTG
114765	+	76					CCCCCCTCGCA
114765	-	78					TGCGAGGGGGG
114898	-	33961			27	TAAAGG	CGTTTGGTCAT
114954	+	11			31	TAAAGG	GGGGCGAGCCC
115059	+	26					GCTCAGGGAGT
115220	+	27					GCGGCGCCAAA
115295	+	45					ACGCTGACCCA
115401	-	91					TCGACGTCAAC
115510	-	113					GGTGTGGCGTT
115584	-	872					GCCATGGTGAC
115635	+	7144					CGGGCGTCGAT
115711	+	12					TTCTTGGGCAC
115733	+	13					GCGGCGGAGCG
115752	-	14					CGCCCGCTGCC
115857	-	3678			32	GTATAA	GCAGCGCGCGG
115913	+	73					GGACCGGAGGT
116067	+	66					AGAATGAGAGC
116134	+	37					CGACTGGGACG
116215	+	13					CTTTCGCATTA
116243	+	9					GGCTCGGAGGG
116327	+	21					ACGCTGGCCGA
116397	+	7					TCCACGGGGAG
116455	+	9					CCTCTGGAGAA
116567	+	23					AAAACGGAAAA
116628	+	11					CACACGGGCCG
116672	+	27					ACCCTGGAGAC
116731	+	8					CGTGTGGAGCG
116804	+	16					CCGCAGGGCGA
116914	-	22					TGGGTGGAAAC
116932	+	8					TGACCGGCTGA
117092	+	13					CTGCTGGAGCA
117129	-	102					CCCCCGGGGCT
117184	+	24155			31	ATATAA	TTGGCATCCAC
117314	+	22					TCTGCGGGGCC
117328	+	47					GTTTTGGGGCG
117345	+	25					GCCCGACGACC
117382	+	22					GGCATGGCGCC
117441	+	33					CTCGCGGGTTT
117493	+	70					CTCTTGGACAT
117555	+	197					CGGCTGGGCTT
117569	+	53					AAGACGGGGAC
117577	-	58					ACCATGCAGTC
117616	+	20					TGCACGGGGGG
117730	-	52					AGGCCGGGGCG
117782	+	323					CAGACGACATC
117860	+	16347					GGCTCGGTGTG
117926	-	55					GGCCCAGTCGC
117927	+	91					CGACTGGGCCT
117972	+	89					GGTGTGGGGCA
117997	+	124					GAGCTGGGCCT
118076	+	39					CCAGCGGAAAC
118111	-	32					TCTGCGAGGTC
118381	+	146					GATCCGGAGTT
118612	-	40					GGGGCGGCGTG
118666	+	9					ACGTTGGTGCG
118723	+	25					AGGGCGGGGGT
118785	+	4396			32	GTATAT	GATACACTCGC
118845	+	19					GTGCTGGGCGC
118966	+	115					CTACCGGGCCC
118987	+	36					CCTTCGCAGAC
119076	+	27					CAGGTGGGGCG
119172	+	36					CCGCTGTACTA
119246	+	56					GTTTTGGGACA
119292	+	21					GAGCTGGGACT
119328	+	13					GTCGAGGGCCA
119385	+	24					TTCATGGTTTC
119468	+	23					GGCCCGGGATT
119504	+	20					GACGTATCTCA
119529	+	15					CAGGAGGCACA
119555	+	13					CTACTGGTTCA
119604	+	20					TCGAAGGGCTA
119632	+	11					CCGATGGGGGT
119695	+	43					AGGACGGGGCA
119773	+	8					CCAACGGAGGC
119784	+	25					GCCGAGGGCGA
119914	+	13					GCGTCGGGATC
120049	+	64					ACGTCAACTAC
120177	+	2853			32	ATAAAG	AAGCCATTGCC
120275	+	23					CTTGTGTATCG
120377	+	65					TTCCTGGAACA
120390	-	30					GGCCGGGAGCT
120411	+	21					ACAACGGGACC
120759	+	14					ACCCCGGCGCC
120894	+	109					GGAGCGGGGCC
120953	+	82					AGAGCGGGCTC
121097	+	84					CAACTGGCGTC
121383	+	105					ATCTCGCTCGC
121536	+	2442					GTTCCACACCG
121625	+	9					GAAAAGGGCAT
121790	+	29					CGCCCGTCTTT
122220	+	9					GGAGAGGGAAC
122341	+	13					ACCCCGGGCGA
122488	+	181					CCCGAGGCACC
122658	-	15					TGGCGGGACGC
122689	-	28					GCGTCGTCAAA
122711	+	196					CCTCCGGGCTT
122938	+	22					CTCGCGGGACT
123026	+	29					CCTTCGGGCCC
123143	+	51	95	GACCAA			ATGACGGGCCC
123206	+	20					CTAGCGGGTTT
123251	+	25					GCTCTGGGTTC
123270	+	24					GTTTAGGGACC
123396	-	58					TTTCCGTCAGA
123453	+	5699			32	ATATAA	CTCGTGCGGCT
123657	-	15					CGTCTGGAGTG
123690	-	19			34	GCTATA	GAACTGGCACG
123745	+	12					ACGGCAGGCGA
124228	+	12					ACAAGGGCCGG
124795	-	31					GCCCAGGGCGC
125061	-	23					GGCCCGGGCGC
125100	-	9					GTCTCGGGCCC
125252	-	51					GCCCCGGGGCG
125286	-	231					GGCCACTCGCT
125507	-	8					GGACCAGGGCG
125572	+	39					AGCATGGCTGG
125720	+	7					TGGGCTGGGGT
125916	-	108					GGCTGGGTGGG
126234	-	9376			31	ATATAA	AGCCCACACAC
126396	-	26					ACACTGGCATT
126630	+	269			31	TATATA	ACGCTGGCATT
126682	-	69			33	TATATA	GCCCTGGGACC
126739	+	94			29	ATATAA	CGAACGCTGGA
129219	-	15			28	TATAAA	CAGGCGCGAAG
129272	+	309			29	TATAAG	CGACTGTACCT
129492	+	17					AAGGAGCAGAA
132536	+	16					CGGCCGGGCCG
132752	+	24					CGCTCGCCTTC
133285	+	16					GCGGCGCAGTG
134225	+	29			29	ATAAAG	CACGCGGTCCG

### Sheet: TES_motifs
Position	Strand	Read_Count	PAS_Dist	PAS_Seq	Cleavage_Seq
1279	+	3649	23	AATAAA	GCGCGGGCGCCCGUGUGGGACAUACAUUAAUAAAUGCAGCGUUUCUUACUCUACUGUAGUGGCUGGCCGUUUGCUUCUUUUUGGGAUUGGCAAUUUAGCGU
1617	-	19553	27	AATAAA	ACUGCAACGAGAUCUUCUAAGCUAAUAAAGUCAACAUUGAUUUGAACCCGAUAUACUCGAGUGUGUAUAGUACUUGUUGGGGACACAGGCGCGGGCGCGCU
2946	+	9			GUUCGGGCCGGACGGUGUCUCGCGUUUCUAAAAGAGGGCUCGCACUCCGGCGCCGUGUUCGCACUGAGACCGGCAUUUUAUGUUCGCUGGCCCCACCCUGC
8013	+	550	22	AATAAA	GUUUUGCAGCUUGCGGCGUAGCCCGGUGCAAUAAAAGCAAAAUAAGUAUACGCAAAACACGUGUGUGGUGGAGUCGGUGUACUUUAAUGUGCUUUGUUUUA
8028	-	7675	22	ATTAAA	GGGUCCACCGGGCUGUAAAACAAAGCACAUUAAAGUACACCGACUCCACCACACACGUGUUUUGCGUAUACUUAUUUUGCUUUUAUUGCACCGGGCUACGC
9334	-	17			GGGCCGGCGGGCGUGCAGCUCAAAGCGGGUCGGGCCGAGUGCGAAAAAGGCAGCGGUCGCCGGGACCGCGAGCUUUAUAUACAAGUUACUCCGCAGCGUUG
10264	+	55357	25	AATAAA	GCAGCGCGCUGCUGUGCUAGUAUGAAAAUAAACGCUUGUUAAUUAAACACACCAAGCCGAGUUGCGUUGUCUUUGGGAUGAGCGGGCGCAUAAAAACCGCG
12182	+	38			CGCCCGCGGCCUGACUUCCAGCGGCCCCCGGACGAGGACACCAGUGAGGACGAGAACGUGUAUGAUUACAUCGACGGCGAUAGCAGCGACAGCGCCGACGA
12236	-	20	18	AGTAAA	UCGCCGGCGCCGUGAUUGGGGCCGCGGUUAGCAGUAAAAUAAUCGCUAUCAUAGUCGUCGGCGCUGUCGCUGCUAUCGCCGUCGAUGUAAUCAUACACGUU
16621	-	21866	15	ACTAAA	CCCCCAAAGACCACGCAUGUACAAUUUCAUAAUAAACUAAAACAAACUUUUUAUUGUGUGUGUGUUACAGCGUUUGCGGUGGGCGCCUUUACAGCGACGUU
16642	+	67564	26	AATAAA	ACCGCAAACGCUGUAACACACACACAAUAAAAAGUUUGUUUUAGUUUAUUAUGAAAUUGUACAUGCGUGGUCUUUGGGGGGGGGCGCGGCGGCUUUGCCGU
19566	+	14			CGCGCAGCCGCUCACCCGCACGGACGCGAACAUGGAUGGUCCCGGUUCCCCAAAUAACGCAACGUGGCCCAGGAUCGUCUUUUAUCGGCCUUUAUUGUUUU
19574	-	7	27	GATAAA	UUAAGCGAAAAACAAUAAAGGCCGAUAAAAGACGAUCCUGGGCCACGUUGCGUUAUUUGGGGAACCGGGACCAUCCAUGUUCGCGUCCGUGCGGGUGAGCG
19590	-	37016	21	AATAAA	AGGGGGGCGAAACUCCUUAAGCGAAAAACAAUAAAGGCCGAUAAAAGACGAUCCUGGGCCACGUUGCGUUAUUUGGGGAACCGGGACCAUCCAUGUUCGCG
20468	+	56			UAACUUGCGUUAGCACGCUCGCGGGUGGCUCACCGGUGAUUAGAAAGGCCACGUUCUGCACUGUCCGUGUCUUGUCGGCGCGGAAGGCGUCCAGCAGGCCG
20680	+	10			UAGAGGCCGCUGUGUACCAGCAUGCCCUCGCGGCUAAAGACCAAAAAGGCGUUUCGCAGCGAGGCGCCAAAGGGGCUCAGCAGGGCGGAGACGUCCGCCAG
20897	+	360			UCGCGGCGGGUGCUUCGGCGGCGCUUUCGCUCGCCUCUUACGCGCGCGGUCGCAAAGCGAGUCUGCGCUGCGGCGGCGCUCUUUAUACUGGGCGGACGCCC
21048	-	18			GCCCCAUCUCUCUCUGCGCAGGGUCGCCCGCACAGCCGCGCGCGGUGCCGAUUGGGAGGCCUAGUGCGCGCGCCCGCUUAUAGGCGUCGAAACUUAAACGU
22493	-	5582	30	AATAAA	CUUCUCACCCCCACGCCGCGAAUAAAAAAUGUUCCAUGUCAACGAAAGCCAGUCUCGCGUAUGCGCGCGUUUUUAUUGGCGGGUUGUCCGUCGCGACCCCG
22496	+	6720	30	AATAAA	GGUCGCGACGGACAACCCGCCAAUAAAAACGCGCGCAUACGCGAGACUGGCUUUCGUUGACAUGGAACAUUUUUUAUUCGCGGCGUGGGGGUGAGAAGGAG
23112	+	25			UUUUCGGCCACCGACUCUGCCGCGGCCACGCGCCGCUCGAGCCAGUCCACCUUGCGCCGGACCGCCGGGUCGCCGAGGGCGCCCUCUACGUAGCCCGCGCG
23477	-	190	20	AATACA	AGGCGGCGGACGCGGCGACCCUCACGCGUAAAUACAAAUACUUUUACGAGACCGAGUGCCCCGACCUAGAUCACUUGCGGUCGCUCAGCGUCGCAAACCGC
23630	+	46			GGUCGCCGCCCGUGAAGACGCCGUUGUUGGUGGCCUUGCGGAUCUUGCAGUAGUAGAGCCCCGUCUUAAGGCCCUUCUUAUAGGCGUACACCAGGAGGUUC
24728	+	10			UGACGAAGGGGCUCCCCGUCAUGACGAUGCUUCGGACGAUGAGGAAAGCCAGGUCCUGCACGGGCACGGUCUCGACGCCUAGCCCCUCGCGCUCCAGUCGC
26221	-	1649	14	AATAAA	GUGCUUUUACUGACACAAGGGGGCGCUGUCGUUUUAAAUAAAAUGUGUUCCGCAAACACCGUUGUGUGCGAUGCCAUAAAUCAACAGGGAAGGGCCGCCAC
40300	-	368			UCACUCGCCCACGCGCAGCCGCACCUACCAACCGAGGCACCGGCGCGGCAAGGGGUGCAAUUAGAGGCGCUGGCGUGGCGGGGGGCGCGAUUGGGGGCGCG
40311	-	52			CAUGUGUCCAAUCACUCGCCCACGCGCAGCCGCACCUACCAACCGAGGCACCGGCGCGGCAAGGGGUGCAAUUAGAGGCGCUGGCGUGGCGGGGGGCGCGA
40386	-	9			ACCCCGAGACGCCCACGACCGCAUCGGCGGCCGUUCCGCCGCGCGCAGCCCCCGCGGCUUUGGCGCAGCUGCGCGCAUGUGUCCAAUCACUCGCCCACGCG
40911	+	629	18	AATAAA	CCGCGCCUCGCGGCCUUCUGUACUUUGCCGCACAAUAAACACCGCAACGCAAAAUUUCAUGAGCACAAAACUGUUUUAUUAUUGCGAUCGCACAAUUGCGC
40918	-	17480	22	AATAAA	CGGAUCGGCGCAAUUGUGCGAUCGCAAUAAUAAAACAGUUUUGUGCUCAUGAAAUUUUGCGUUGCGGUGUUUAUUGUGCGGCAAAGUACAGAAGGCCGCGA
41373	+	6			ACUAGGGUCGAUCCCGGCAGGCGCGGACAUGGCGUCGUCGAACCGCGAGUGAGCGCGCGGCGCGGGCGCGCGUGUUAAGAGGGCGCCCAGAAAAGGCGCAG
42227	+	164			CAUAGUGGGCGGCAGUCUGUCUCGCCGAGCGCUGCGUCGGCGCGGAACGAAGCUGCGCCGUGCCGGCGCGGCGCCUUUAUAGCCCGCCCCGCUUUGCGGGG
42337	+	28			GGCCUACGCGUCGUGCAGAAUCUGGUGUAGGUCCAGAAAUUUGUUGAUCACCGUCGCAAAGCGCUCCUUCCUCGCCUCCAGCGCUCGCGUGUGGCUGCACG
45362	-	261	29	AATAAA	AGUUGAGGUCCGACAUUUUGCAAUAAAGGUCCCCCGCGCUCACCGCCGGCACCUCGGCGUCUGUCGCGCUCUGUUGUCUGCCCCCACCCCCGUCCCGGCGC
45566	+	5419	19	AATAAA	UGCAGCCGGCGGUCGCAGGCGCGCGUUUCCGGAAUAAAGCGCUUGAGCAGGUUCUCCGUGGUCCGCGUGUCGUUUCCAAACAGGGCCUUGAAGGUGGCGCC
46236	-	89			GCCCAUCAAGCUCGAGUGCGAGAAAACCUUUGCCAAGCUGCUGCUCAUCACUUUUUUUUUGUACCUCGGCCUUGUCGGCGGCGGCAAGAUGCUCAUGAAAG
52386	+	27			AUGGCCACGCGGCCCGCGGUAGUGCUGGGCCUCAGCAUCAGCAAGUACAACGGCAGCGCGGGCAACAAUCGCGUCUUCCAGGCGGGCAACUGGAGCGGCCU
52583	+	19			GGGCGCGGGCGGCGCCAACCGGGACAACACGCUGGUGGAAGCGCUCCGCGAGAUUAUCAACGGCAGCAACGGCGCGCUGGCGCAGACGGCCGUCUACGGCG
53132	-	52			CGCGGCCUCGGUCGAACCGCGCCAGACAAAAACACGAAUAAUGUGCAACGAUAUUAUCCUUUUAUUUCGCGGCAAACGGCGCAUGUAUAUAUCUGUUACCG
53139	+	9970	23	AATAAA	AGAUAUAUACAUGCGCCGUUUGCCGCGAAAUAAAAGGAUAAUAUCGUUGCACAUUAUUCGUGUUUUUGUCUGGCGCGGUUCGACCGAGGCCGCGGCGUCUU
56068	-	15	24	AGTAAA	GGUCGUGGUCACGAUCACGUUUUUGUAGUAAAUGUAGGCCUUGAACGUGUACGGCGCGAUGUUCUCCUUGUAAAUGACGCCGAUGCCCUCCGUGUAGUUCC
57424	-	16			AAAGGAGACCGGCGGGCGGCUGUAGCAAACGCCGCCGGGCGCGCGCAUCGAGUUCUCGAUGAACACGCGCCCCUCGCCCAGCUCGUGGCAGUACGUCACGG
58006	-	14			AAUGUACCGGUACGCCAGGAAAGCGGCCACCAGCCCGGCGAGCACCAGCAGCCCCGUGGCCAGCGCGCCGAACGGGUUCGCAAUAAACGAGGCGAUGCCCG
58200	+	19			GAAGAGGAGGAGUUUGACGCGGCCAAACUGGAGCAGGCCCGCGAGAUGAUCAAGUAUAUGUCGCUCGUGUCAGCGGUCGAGCGGCAAGAGCACAAGGCGAA
58242	+	37			GAGAUGAUCAAGUAUAUGUCGCUCGUGUCAGCGGUCGAGCGGCAAGAGCACAAGGCGAAAAAGAGCAACAAGGGCGGCCCGCUGCUGGCGACCCGGCUGAC
58259	+	111			GUCGCUCGUGUCAGCGGUCGAGCGGCAAGAGCACAAGGCGAAAAAGAGCAACAAGGGCGGCCCGCUGCUGGCGACCCGGCUGACGCAGCUCGCGCUUCGGC
58417	+	11927	22	AATAAA	GCCUAUGUAUGGGCAGUUCGGGUGCCAAUAAUAAAUUUUGCGCGAAUCUUAUUUAAGUGCACACCGUGUUAUUUGCGGCUGUUUGUUUUUCCUGGAGGCGG
58722	-	35801	21	AATAAA	AUGCGGUACCUCGGGCGCCCCGCGCCCACAAUAAAUGUAUAUUUUGCAUUACUUUUGGGGUCAAAUGUGCUUUGUGGCGCGGGAGGAGGCGCGCCGGGAAG
58767	+	8	38	AATATA	AAAAGUAAUGCAAAAUAUACAUUUAUUGUGGGCGCGGGGCGCCCGAGGUACCGCAUUGUUUGUUGUGUCCGUGUGUAAACAUCCUCGACUUGCCGGCCAGC
67228	+	6725	23	AATAAA	CCCUUCCCCCUUUUCACGUCUCCCCGCCAAUAAAGACGCCUCCAACAAAUCUCACACGCGCGCCUGGUUUUGGUUUUUUGUAAGGGUAUAUUAUUGAUUGC
67253	-	361	16	AATATA	AGCGUGCCACAAGGGCGGCGACGCGGCAAUCAAUAAUAUACCCUUACAAAAAACCAAAACCAGGCGCGCGUGUGAGAUUUGUUGGAGGCGUCUUUAUUGGC
71542	+	12			GGUGAUGGAGUGUGCCAUGACGCCGGAACAGAUGGUGGCGCCCGGCAACCCAAACAUGCCGCUCGAGCUGCACCCGGCGUUUGACUUCUUUUUGGGGCCCG
73828	-	19			GCUGCUUGAACUGCAGCUCCGUGUCCGACGUGCUCCGCGACACGCCCGCGCCCACCUCCGCAAUCAGCCGGCUCAUGCAGCGGUCCUUGGCCGACACCUCC
74152	-	12			GAACGCUUCGGGCUGGGCCAUCGCUGCGCGGGGCGCCGGCGGAACUGACGCGCCCCGCGCACCGCGGCGGCGUUUUUAUGCGCGGGUGCGCGGGGCGGGGC
74407	-	20			CCCCACGCCGAGAGGCGCCGCCAUCAUUCGCCCCGGCGCCACGCGCAGCACCACGGCCGGGAACCGGCAGCGGUACGCGGCCAUCAGCCCCAGGGUGUCUG
74645	-	29			GCGGGCGCGCGGCGGCCGCGCGGUCCCCCAGCGCCUCUACCGCGCGCGCCACCACGCGCGCCACCAGCUCGCGCGCCUGCGGCAGCGGCACCGUCAUGGGA
74995	-	11			GCCGACCGCGUCUCCCAGCCGGGUCGCCGAGCUAAUCCAGGCCGCCAGCGCCCCGUACAGGCAAAAGCGCCGGCCGCCGUCCUGCCGCGGCUCGGCCGGCU
75078	-	8			AGCGGCACCACGAUGGGCGCCUUUUCGCCCACACGCACUACCGAGGGCCCGUCGAACGUGCACACCUUCGCCAGGGGGCGCGCGCCGACCGCGUCUCCCAG
75217	-	1801	29	AATAAA	CCCCGCCCCGUCGCUGUCCCCAAUAAACAAAUAAACGGCAAACAAACUGUGUAUGUGCGAGCGUGUGUCAGCUCAUUUAUUGUCGUGCGUAUUAACACCGG
75218	+	14238	32	AATAAA	CGGUGUUAAUACGCACGACAAUAAAUGAGCUGACACACGCUCGCACAUACACAGUUUGUUUGCCGUUUAUUUGUUUAUUGGGGACAGCGACGGGGCGGGGC
79773	+	14			GUCGCCCCCUCGCGCCGUUUGCACGCACCCCCUUUUUUUCCAAAAUACCAAGAUACCAAUAAACAACACACUUGUUAGCCUAUUUCGCGCGUGCGCGUUUU
79804	+	4829	25	AATAAA	CUUUUUUUCCAAAAUACCAAGAUACCAAUAAACAACACACUUGUUAGCCUAUUUCGCGCGUGCGCGUUUUCUGUGUACUUACGUUUGUGUUGUGGCUGGAU
83128	-	52			GCGCCCGCACGGGCGAGCACGUGCCGGACGUACGCCGCGCGGCAAACGACCGGGUCGUCGCCGUCGCCUUCGCCCGCCGCCUCGGCCAGAAACUCGUCCAU
84715	+	5669	19	AATAAA	GAGCGGCCGCGGACCCGCGGCAGACCCGCGACAAUAAACACACGCAAAGAAUUACACGAUUUGAUAGCAUCUUUAUUUGACGUGCGCGGGGGGUGGGGAGC
84716	-	19864	25	AATAAA	CGCUCCCCACCCCCCGCGCACGUCAAAUAAAGAUGCUAUCAAAUCGUGUAAUUCUUUGCGUGUGUUUAUUGUCGCGGGUCUGCCGCGGGUCCGCGGCCGCU
86138	+	15			CGUCGAGGGUGCGGGCGCGUGCAGCGACGGGGGCGAAGAAGCGCGUUAUGCGUCGAGCGCGUCGCUGGCGCGGAUGUUAUACGGCGCGGACCUGAGCGAGC
90911	+	34	21	AATAGA	CGCCGCGCGCGAGGGCGACGACGAGCCGCCAAUAGAAGAGUUCGAGUACAACCUGGCCGAUUUCGAUUUUUUAUUUGCCUGAGGGGAUGGGGGGGGGAAAG
90918	-	9990	17	AATAAA	AUGUUUCCUUUCCCCCCCCCAUCCCCUCAGGCAAAUAAAAAAUCGAAAUCGGCCAGGUUGUACUCGAACUCUUCUAUUGGCGGCUCGUCGUCGCCCUCGCG
90992	+	84	21	AATAAA	AGGGGAUGGGGGGGGGAAAGGAAACAUCAUAAUAAAAGAUGGUAGACGAUGUCUCAGUCGUACGACACAAACAUCUUGUCCGGCGUCAGUUUGUCGGGGAU
91009	+	304	38	AATAAA	AAGGAAACAUCAUAAUAAAAGAUGGUAGACGAUGUCUCAGUCGUACGACACAAACAUCUUGUCCGGCGUCAGUUUGUCGGGGAUGCGCGUCCACCAAUGAU
96578	-	36			CACACCACCUGCUCGCAGUGGGGCAAGGCCCACAAGGGGGCCAUCUUUAUUUCGUAUAGGGAGUACGCGAUGAGCGUCGUCGUCCCGGGCCCGGGGGCCGC
96616	+	626	39	AATAAA	CUCCCUAUACGAAAUAAAGAUGGCCCCCUUGUGGGCCUUGCCCCACUGCGAGCAGGUGGUGUGUGAGUGCGCCGCGGGGGAUCGCUCGGUGUCGGUGGGCG
97095	-	24035	22	AATAAA	UAAGACGUAACCAUAUACUACACAUUCCAAUAAAGCGUAACUGUGAGUUUAUUAACUGCCUCGGUCUCAUUCUUCGCCGCAGGGGCGGGAGCCCGAGGGGC
97115	+	3923	23	AATAAA	UGCGGCGAAGAAUGAGACCGAGGCAGUUAAUAAACUCACAGUUACGCUUUAUUGGAAUGUGUAGUAUAUGGUUACGUCUUAUUGGAACGUGCGGUAAUUGG
97133	-	86			CGACGCGCCCUUUCCCCCCCAAUUACCGCACGUUCCAAUAAGACGUAACCAUAUACUACACAUUCCAAUAAAGCGUAACUGUGAGUUUAUUAACUGCCUCG
100385	+	291	26	AATAAA	CCAUAAUCGAUGUGUCUGAGAGGGUAAUAAAACACACCCAGACGCUCGGCACUUAGCUCUCGAGUGAUUGCCUGGCUGCUUGCCCCGUUUGCGUGGAAUGA
100681	+	15			CCUUUGGCAUUAAUAUUUCAGAGUUUAAUAUUACAGACAGACAAAAAGCCAGAUAAUUACAAAGUAUUUGUUUUUAUUGAUUGCGCAUGCGCGACCUGGGC
100687	-	2590	21	AATAAA	UUUAUGGCCCAGGUCGCGCAUGCGCAAUCAAUAAAAACAAAUACUUUGUAAUUAUCUGGCUUUUUGUCUGUCUGUAAUAUUAAACUCUGAAAUAUUAAUGC
101550	-	16			GCUCGGGGAGGCUGGGCCUCCCCGUGUGCAGGCCCGCCGGAGAAGAAGGACAGAGUUAGACCGCGCCCCGACCCCGGCCCCGGCCCCGGCCCCAGCCCCCG
103841	-	969	25	AATAAA	GGGAGGGAGGGGGCGCGACGGCGGCAAUAAAGACGAGUCUGUGCGAACACACGCGGUCCGAGUGCGGCUCUUUCUUCAUUGUCGGGCCUCGGGGGCGGGGG
105676	-	13			AGGGCCGCCCCGGCCCGGCGGCGCUCCCGCCGCCGGGUCCGAGGGAAGGAAGAAGAGCCGAGGAGGAGGAGGAGGAAGAAGGGGACGGGGACGGGGACGGG
105737	-	81			GAUGAGGAGGCUGAGGAGGACGGGGAGGACGAAGAGGCGGAAGAGGAGGAAGAGGAGGAAAAGGGCCGCCCCGGCCCGGCGGCGCUCCCGCCGCCGGGUCC
105778	-	28			AGGAUGAGGAGGCUGAGGAGGACGGGGAGGACGAAGAGGAGGAUGAGGAGGCUGAGGAGGACGGGGAGGACGAAGAGGCGGAAGAGGAGGAAGAGGAGGAA
105790	-	49			GGUCCGAGGCGGAGGAUGAGGAGGCUGAGGAGGACGGGGAGGACGAAGAGGAGGAUGAGGAGGCUGAGGAGGACGGGGAGGACGAAGAGGCGGAAGAGGAG
108347	-	42			GCCGCCGCGGCGAGAGAGCCGGCGAGGGCUUCUCCCGCGCCGCGGUAAAACUUUUUUUUUUGGGCACGCGCGGGGGUGGGGGGGUGGGGGGGAAGGGAGGG
110429	-	26			AAGGCGGAGCAAGGAACGAUGGGGGGGGGCAGGGGCAAGCUGAGCGAGCAAGCGAGCGCAGAGAGAAGAGAGCGGGCGGCGGCCGCGGCUGCCUGGAGCCG
110520	+	66			GCUCCGCCUUGCGGUUUAGCUGUGUAAGUGCACGGAGAGGCGGGGCGAAACAAAAAAAAAAGAUCUGUAUUGAUGGCUCUGUUGCUGCGCCACCUGCUGGG
111941	-	702			AGCUCGAGGAAGCGGUUCGCUCGAGCUCGGGUGGGGGUGGGGGUGAGCGAGUUUUUUUUUUUUUUUUUUUUGGGGGGGGGCGGAUGCGCUUACCUUGCCUU
112156	-	33			ACGGGGGGGUGGGGGCGGAGCACAGGAGCUCGGGUGGGGUCCCGAGUGAGCUCCGCCCACCCAGCCCCCACCCCCGUCUGCCCGCCCCCGGGCCCGAGAUG
112182	-	7			UCAAGCCGGCUGCGAUGGAGCGCUGCACGGGGGGGUGGGGGCGGAGCACAGGAGCUCGGGUGGGGUCCCGAGUGAGCUCCGCCCACCCAGCCCCCACCCCC
112775	+	42			CUCGCCCGCCCGGGGCAAGCCCGCCCUCCCCGGACGCGCCCUGCGCGGCCACUCGCUUGCCACGCGACCGGGCGGGCCCUGCCCCGGGGCGCCCGCUUACC
113888	+	5183	37	AATAAA	GUCAUAUUUUUUUAAAUAAAACGCCGCGCGCAGGCGCGCCUUGCCUCUCUAUAUCUUGUGGUUCUAGUUGUUUUAUUCGCCCGCGGGGCGGGAGGGGGAAG
114053	-	40571	26	AGTAAA	CCCCCUCCCCCCCGUCCGCCCGCGAGUAAAGGCUGUCUAAUUUUUUCCGCACACCCGCGCCUGUCUUCUUAGGGAGGGGAAGGAGGGGAGGGAGGGGAAGG
114896	+	427			GGGGGUGCCCUGGCGGUACAUGGUCCCUCGGCGCGGUCACAAAGCAAAUGACCAAACGCCGGCGCUGGGUGCGGCCUUUAAAGGAUAGCACAUGGCGCGCG
115998	-	59			GCUUUUUUUUUUGUCCCCGAUGGCAGCUCUUCUCUCGUUUCCAGCGGCGACCCCUCCCUGCUCGUUCCCGACGGCAGCCCCCCCUUCGAUCCCGUCCGCGU
116014	+	215			AGGGGGGGCUGCCGUCGGGAACGAGCAGGGAGGGGUCGCCGCUGGAAACGAGAGAAGAGCUGCCAUCGGGGACAAAAAAAAAAGCGCCUCCGGGGGCGAGA
116036	+	284			GAGCAGGGAGGGGUCGCCGCUGGAAACGAGAGAAGAGCUGCCAUCGGGGACAAAAAAAAAAGCGCCUCCGGGGGCGAGAAUGAGAGCGAAAGCGAGAGCGA
117105	-	9			AUGCCUCAGUUUUGCGGGAAACCCCCGGGGCUACCCCGAGGCCGCACCGAAGACGGGGUGCUCCAGCAGCUCCGCGGCGGUGGGGCGCGCGCGAAAGUCAA
117447	-	21			UGUCCAAGAGGGCCAGGGCGCAGCCGCGCGAAGCGUCCACCGCGCGCACCGAAACCCGCGAGGUCAAAUCCGAGGCCGCUAGGUUCAGGACGGGCCCCAGC
117761	-	24			CAUGAGCGUGACGCUGCCCACGUAGAUGUCGUCUGGGCCGUAUCCAAGGAAGUAGAUGUAGGUCCCGCGGUCGUACAGGCCGGGGCGCAGUACUAGCGACG
117951	-	16			GGCCCAGCUCUGCGGCGCUUACGUUGCCCCACACCGCGUCAACCUCAACAAGGGCGGGGAAGCAGCCGCAGGCCCAGUCGCCGGUGGCGUCGUCCUCUGUC
118661	+	92313	22	AATAAA	CCGCCCCGACCCCGCUGUCCCGCGUUUACAAUAAACAGUUAUUCUUACCAACGUUGGUGCGCCUGUCGCGUGUCUAUUGCGAGUUAAACCGAGUGCCCCAC
118669	-	6	19	AATAGA	CUGCCUGGGUGGGGCACUCGGUUUAACUCGCAAUAGACACGCGACAGGCGCACCAACGUUGGUAAGAAUAACUGUUUAUUGUAAACGCGGGACAGCGGGGU
118687	-	52			CCCGGCCCAACCCCCGCCCUGCCUGGGUGGGGCACUCGGUUUAACUCGCAAUAGACACGCGACAGGCGCACCAACGUUGGUAAGAAUAACUGUUUAUUGUA
120177	-	77			GAGCAACAGGCACCGCAUCGCGAGCGCGCCGGAGGACAAGGUCGCGGCAAUGGCUUGAGUCGCCGACGCGCGGGCGCUUUAUCUCCCGCCCCGCGCGGCUC
120741	-	12			CUCGCAGCGGGUCGCGACUGCCUCGACGGCGCCGGGGUGCGCGGCCGCGGCCUCUGGGUCUCCGGGCUCACCGAAGCUGUGUACAAACGCGGCCAAGGGAA
120897	-	8			CGUCGCGGCCUUGACUUCCGUCGUCUCGUCGACCCUCUCCGGCGUCGCGGCCCCGCUCCCGCUGCUCGCGGUGGGGCCGGGCGUGGUGGCGGCGCCUGCGG
120961	-	19			UGGCGGCGGGGCUGGCGGUCAGGCCGGCCGGGGGCGUGGUGAGGGCAAACGCCGAGCCCGCUCUCGUCGCGGCCUUGACUUCCGUCGUCUCGUCGACCCUC
121079	-	20			ACCAGCACGCACAGAGGCACUAGGAUCGACGCCAGUUGGCGCCGGAAGCGAGCGGGCGUGUCUCCGGCCGGCUGCGCAGCGGCGGCCGGGGCGGCCGCGCU
121378	+	25068	25	AATAAA	GCCCCCCCUCGCCACCAUCAGCGAAGAAUAAACGCCGCGCGCGGCAAACGAUCUCGCUCGCGUGUGUCUUGGUUUCUGCGCGGCGGGCGGGGUGGGGAGCG
122664	+	10			GUGCGAGGGCGCCGCGUACGCGGCGCCCGUUGCGCACCUGCGUCCCGCCAAUAACAGCGUAGACCUGGUCUUUGACGACGCGCCGGCUGCGGCCUCCGGGC
123052	+	17			ACCUACGACAUCCUCAACCCCUUCGGGCCCGUAUACACCAGCUUGCCGACCAACGAGCCGCUCGACGUGGUGGUGCCAGUUAGCGACGACGAAUUUUCCCU
123106	+	116			GAGCCGCUCGACGUGGUGGUGCCAGUUAGCGACGACGAAUUUUCCCUCGACGAAGACUCUUUUGCGGAUGACGACAGCGACGAUGACGGGCCCGCUAGCAA
123228	+	33			CCUCGCCGGCGCCCCAGAGCCAACUAGCGGGUUUGCGCGAGCCCCCGCCAACGGCACGCGCUCGAGUCGCUCUGGGUUCAAAGUUUGGUUUAGGGACCCGC
123319	+	23			AGGGACCCGCUUGAAGACGAUGCCGCGCCAGCGCGGACCCCGGCCGCACCAGAUUACACCGUGGUAGCAGCGCGACUCAAGUCCAUCCUCCGCUAGGCGCC
123523	+	16			GAGAGUCCACGCAGCGUCGUCAACGAAAACUAUCGAGGCGCUGAUGAGGCCGAUGCAGCGCCCCCUUCACCGCCGCCGGAAGGCUCCAUCGUGUCCAUCCC
123550	+	15			AACUAUCGAGGCGCUGAUGAGGCCGAUGCAGCGCCCCCUUCACCGCCGCCGGAAGGCUCCAUCGUGUCCAUCCCCAUCCUCGAGCUCACCAUCGAGGACGC
123590	+	10			CACCGCCGCCGGAAGGCUCCAUCGUGUCCAUCCCCAUCCUCGAGCUCACCAUCGAGGACGCGCCGGCCAGCGCAGAAGCAACCGGCACCGCGGCAGCCGCA
123668	+	53			CAACCGGCACCGCGGCAGCCGCACCCGCUGGGCGCACUCCAGACGCGAACGCAGCACCCGGCGGCUACGUGCCAGUUCCCGCGGCGGAUGUGGACUGCUAU
123733	+	26			UACGUGCCAGUUCCCGCGGCGGAUGUGGACUGCUAUUAUAGCGAAAGCGACAGCGAGACGGCAGGCGAGUUUUUGAUACGCAUGGGGCGGCAGCAGCGGCG
124009	+	12604	27	AGTAAA	CCCCCUCCCCCCCGUCCGCCCGCGAGUAAAGGCUGUCUAAUUUUUUCCGCACACCCGCGCCUGUCUUCUUAGGGAGGGGAAGGAGGGGAGGGAGGGGAAGG
124174	-	5208	36	AATAAA	GUCAUAUUUUUUUAAAUAAAACGCCGCGCGCAGGCGCGCCUUGCCUCUCUAUAUCUUGUGGUUCUAGUUGUUUUAUUCGCCCGCGGGGCGGGAGGGGGAAG
125287	-	39			CUCGCCCGCCCGGGGCAAGCCCGCCCUCCCCGGACGCGCCCUGCGCGGCCACUCGCUUGCCACGCGACCGGGCGGGCCCUGCCCCGGGGCGCCCGCUUACC
125880	+	7			UCAAGCCGGCUGCGAUGGAGCGCUGCACGGGGGGGUGGGGGCGGAGCACAGGAGCUCGGGUGGGGUCCCGAGUGAGCUCCGCCCACCCAGCCCCCACCCCC
125906	+	33			ACGGGGGGGUGGGGGCGGAGCACAGGAGCUCGGGUGGGGUCCCGAGUGAGCUCCGCCCACCCAGCCCCCACCCCCGUCUGCCCGCCCCCGGGCCCGAGAUG
126121	+	742			AGCUCGAGGAAGCGGUUCGCUCGAGCUCGGGUGGGGGUGGGGGUGAGCGAGAAAAAAAAAAAAAAAAAAAAGGGGGGGGGCGGAUGCGCUUACCUUGCCUU
127542	-	66			GCUCCGCCUUGCGGUUUAGCUGUGUAAGUGCACGGAGAGGCGGGGCGAAACUUUUUUUUUUGAUCUGUAUUGAUGGCUCUGUUGCUGCGCCACCUGCUGGG
127633	+	25			AAGGCGGAGCAAGGAACGAUGGGGGGGGGCAGGGGCAAGCUGAGCGAGCAAGCGAGCGCAGAGAGAAGAGAGCGGGCGGCGGCCGCGGCUGCCUGGAGCCG
129715	+	43			GCCGCCGCGGCGAGAGAGCCGGCGAGGGCUUCUCCCGCGCCGCGGUAAAACAAAAAAAAAAGGGCACGCGCGGGGGUGGGGGGGUGGGGGGGAAGGGAGGG
131502	+	6			GCCGCACGUGGCGGCCUGCGUGGCCAUGAGCCGCCGCUACGACUGCGACCAGAAGCUGUUCCUCCUGCAGAGCCUGCGGCGCGCGUACGCGCCCAUGGCCU
132272	+	45			GGUCCGAGGCGGAGGAUGAGGAGGCUGAGGAGGACGGGGAGGACGAAGAGGAGGAUGAGGAGGCUGAGGAGGACGGGGAGGACGAAGAGGCGGAAGAGGAG
132284	+	20			AGGAUGAGGAGGCUGAGGAGGACGGGGAGGACGAAGAGGAGGAUGAGGAGGCUGAGGAGGACGGGGAGGACGAAGAGGCGGAAGAGGAGGAAGAGGAGGAA
132325	+	94			GAUGAGGAGGCUGAGGAGGACGGGGAGGACGAAGAGGCGGAAGAGGAGGAAGAGGAGGAAAAGGGCCGCCCCGGCCCGGCGGCGCUCCCGCCGCCGGGUCC
132394	+	14			CCCGGCCCGGCGGCGCUCCCGCCGCCGGGUCCGAGGGAAGGAAGAAGAGCCGAGGAGGAGGAGGAGGAAGAAGGGGACGGGGACGGGGACGGGGACGGCGA
134221	+	1074	26	AATAAA	GGGAGGGAGGGGGCGCGACGGCGGCAAUAAAGACGAGUCUGUGCGAACACACGCGGUCCGAGUGCGGCUCUUUCUUCAUUGUCGGGCCUCGGGGGCGGGGG
